# Predicting genetic biodiversity in salamanders using geographic, climatic, and life history traits

**DOI:** 10.1101/2024.02.16.580580

**Authors:** Danielle J. Parsons, Abigail E. Green, Bryan C. Carstens, Tara A. Pelletier

## Abstract

The geographic distribution of genetic variation within a species reveals information about its evolutionary history, including responses to historical climate change and dispersal ability across various habitat types. We combine genetic data from salamander species with geographic, climatic, and life history data collected from open-source online repositories to develop a machine learning model designed to identify the traits that are most predictive of unrecognized genetic lineages. We find evidence of hidden diversity distributed throughout the clade Caudata that is largely the result of variation in climatic variables. We highlight some of the difficulties in using machine-learning models on open-source data that are often messy and potentially taxonomically and geographically biased.
