## Supplementary material for "Predicting genetic biodiversity in salamanders using geographic, climatic, and life history traits": Data S1

### Sheet: phylogatr-data
species-gene	pi	n
Ambystoma-annulatum-COI	0	3		n = number of sequences
Ambystoma-californiense-COI	0.00122137	5
Ambystoma-laterale-jeffersonianum_complex-18S	0	4
Ambystoma-laterale-jeffersonianum_complex-COI	0.0614844	9
Ambystoma-laterale-COI	0.0111449	3
Ambystoma-opacum-COI	0.00111669	6
Ambystoma-talpoideum-COI	0.00394144	4
Ambystoma-texanum-COI	0.0914787	8
Ambystoma-tigrinum-COI	0.000588928	6
Ambystoma-tigrinum-ND2	0.0144758	471
Dicamptodon-ensatus-COI	0	5
Batrachuperus-karlschmidti-CYTB	0.0277402	16
Batrachuperus-karlschmidtii-COI	0.0279046	10
Batrachuperus-karlschmidtii-CYTB	0.0222812	5
Batrachuperus-londongensis-COI	0.00203252	3
Batrachuperus-londongensis-CYTB	0.0155653	14
Batrachuperus-pinchonii-COI	0.213095	8
Batrachuperus-pinchonii-CYTB	0.0282187	33
Batrachuperus-taibaiensis-COI	0.0305556	10
Batrachuperus-taibaiensis-CYTB	0.0270284	23
Batrachuperus-tibetanus-COI	0.0251489	10
Batrachuperus-tibetanus-CYTB	0.0314615	48
Batrachuperus-yenyuanensis-COI	0	3
Batrachuperus-yenyuanensis-CYTB	0.0167993	12
Batrachuperus-yenyuanensis-ND2	0.021753	3
Hynobius-amjiensis-COI	0.240741	4
Hynobius-arisanensis-COI	0.00321326	9
Hynobius-formosanus-COI	0.00115967	7
Hynobius-fuca-COI	0.0294267	3
Hynobius-leechii-COI	0.00546827	24
Hynobius-nebulosus-CYTB	0.305876	11
Hynobius-retardatus-COI	0.00608828	4
Hynobius-sonani-COI	0.00334855	5
Hynobius-tsuensis-COI	0.0558092	3
Onychodactylus-japonicus-COI	0.0470229	5
Ranodon-sibiricus-COI	0.144444	6
Salamandrella-keyserlingii-COI	0.261111	4
Salamandrella-schrenckii-COI	0.014151	15
Aneides-ferreus-16S	0.0155602	4
Aneides-ferreus-COI	0.058642	9
Aneides-flavipunctatus-12S	0.0399628	4
Aneides-flavipunctatus-16S	0.0298611	4
Aneides-flavipunctatus-COI	0.0556465	7
Aneides-flavipunctatus-ND4	0.235889	5
Aneides-lugubris-16S	0.00206186	5
Aneides-lugubris-COI	0.0255399	5
Aneides-vagrans-16S	0.00417537	3
Aneides-vagrans-COI	0.0212418	3
Batrachoseps-attenuatus-COI	0.00896763	4
Batrachoseps-attenuatus-CYTB	0.0220616	19
Batrachoseps-attenuatus-ND4	0.00426894	4
Batrachoseps-major-COI	0.0139252	3
Bolitoglossa-medemi-COI	0.0247788	3
Bolitoglossa-porrasorum-16S	0.0056358	39
Bolitoglossa-porrasorum-COI	0.0241576	35
Bolitoglossa-rufescens-COI	0.108207	5
Bolitoglossa-taylori-COI	0.0898551	6
Desmognathus-fuscus-16S	0.00500313	3
Desmognathus-fuscus-COI	0.0315848	16
Desmognathus-fuscus-CYTB	0.00514019	5
Desmognathus-monticola-16S	0	6
Desmognathus-monticola-COI	0.0304615	10
Desmognathus-monticola-CYTB	0.0015361	3
Desmognathus-ochrophaeus-COI	0.0353333	5
Desmognathus-orestes-16S	0	13
Desmognathus-orestes-COI	0.000920447	13
Desmognathus-orestes-CYTB	0.00110416	13
Desmognathus-organi-16S	0.00380228	3
Desmognathus-organi-COI	0	3
Desmognathus-quadramaculatus-COI	0.0345038	6
Ensatina-eschscholtzii-CYTB	NA	346
Ensatina-eschscholtzii-ND4	0.0123262	64
Eurycea-bislineata-COI	0.00113976	64
Eurycea-cirrigera-16S	0.00131579	4
Eurycea-cirrigera-COI	0.0406417	11
Eurycea-cirrigera-CYTB	0.01665	8
Eurycea-guttolineata-COI	0.0140845	4
Eurycea-subfluvicola-CYTB	0.00170455	4
Eurycea-wilderae-16S	0.00125313	3
Eurycea-wilderae-COI	0.00332311	4
Eurycea-wilderae-CYTB	0.00458716	3
Gyrinophilus-porphyriticus-COI	0.0137588	8
Hemidactylium-scutatum-COI	0.103883	5
Nototriton-mime-COI	0.00546448	4
Nototriton-mime-CYTB	0.00694444	3
Plethodon-cinereus-18S	0.000440141	8
Plethodon-cinereus-COI	0.00511364	55
Plethodon-cinereus-CYTB	0.067433	4
Plethodon-fourchensis-CYTB	0.0312716	126
Plethodon-fourchensis-ND4	0.0164326	126
Plethodon-glutinosus-COI	0.104545	5
Plethodon-glutinosus-CYTB	0	4
Plethodon-grobmani-CYTB	0.0045977	4
Plethodon-hubrichti-16S	0	5
Plethodon-hubrichti-COI	0.000610687	5
Plethodon-kiamichi-ND4	0.00388727	3
Plethodon-mississippi-CYTB	0.0335724	12
Plethodon-montanus-16S	0	6
Plethodon-montanus-COI	0.0673953	9
Plethodon-ouachitae-CYTB	0.0280224	277
Plethodon-ouachitae-ND4	0.025248	266
Plethodon-richmondi-16S	0	3
Plethodon-richmondi-COI	0	3
Plethodon-richmondi-CYTB	0	3
Plethodon-serratus-BDNF	0.000305937	22
Plethodon-serratus-COI	0.0490868	3
Plethodon-serratus-CYTB	0.0386512	21
Plethodon-serratus-NCX1	0	24
Plethodon-serratus-POMC	0	24
Plethodon-serratus-RAG1	0	12
Plethodon-sherando-16S	0.00192308	4
Plethodon-sherando-COI	0.00427481	5
Plethodon-shermani-CYTB	0.0695942	4
Plethodon-shermani-ND4	0.0716715	4
Plethodon-shermani-RAG1	0.00204638	4
Plethodon-vehiculum-COI	0	6
Plethodon-wehrlei-COI	0.0356375	6
Plethodon-wehrlei-CYTB	0.0519878	3
Pseudotriton-ruber-COI	0.112859	4
Ichthyosaura-alpestris-COI	0.0436119	50
Lissotriton-boscai-COI	0	4
Lissotriton-helveticus-COI	0	7
Lissotriton-montandoni-COI	0.00182648	6
Lissotriton-vulgaris-COI	NA	17
Lissotriton-vulgaris-ND1	0.158355	3
Lissotriton-vulgaris-ND2	0.164585	3
Mertensiella-caucasica-COI	0.0483974	24
Neurergus-crocatus-COI	0.00738397	3
Notophthalmus-viridescens-COI	0.00577558	6
Ommatotriton-nesterovi-COI	0.0165472	28
Ommatotriton-ophryticus-COI	0.0545949	29
Ommatotriton-vittatus-COI	0.0436332	21
Pleurodeles-waltl-COI	0.0144817	4
Pleurodeles-waltl-CYTB	0.0238435	24
Salamandra-algira-CYTB	0.0038791	43
Salamandra-salamandra-COI	0.00408932	15
Triturus-carnifex-COI	0.00629926	12
Triturus-carnifex-TRCA-DAB	0.0904595	13
Triturus-cristatus-COI	0.0608519	17
Triturus-cristatus_x_dobrogicus_macrosomus-COI	0.000715564	5
Triturus-dobrogicus-COI	0	4
Triturus-karelinii-COI	0.00460694	18
Triturus-marmoratus-CALR	0.000901325	145
Triturus-marmoratus-COI	0.00386473	6
Triturus-marmoratus-ND4	0.0146474	177
Triturus-pygmaeus-CALR	0.00323169	202
Triturus-pygmaeus-COI	0.00327869	5
Triturus-pygmaeus-ND4	0.0129888	168
Tylototriton-shanorum-ND2	0.000647249	3
Tylototriton-verrucosus-COI	0	3
Tylototriton-verrucosus-ND1	0.0189886	5
Tylototriton-verrucosus-ND2	0.0201149	5
