## Supplementary material for "Predicting genetic biodiversity in salamanders using geographic, climatic, and life history traits": Data S4

### Sheet: Sheet1
VARIABLE NAME	VALUE	SOURCE	NOTES
species	Species name	https://phylogatr.org/	Not used directly in predictive models - descriptive value
ABGD_COI_predicted	Number of lineages predicted by ABGD delimitation of gene COI	ABGD delimitation of COI	Not used directly in predictive models - descriptive value
ABGD_cytb_predicted	Number of lineages predicted by ABGD delimitation of gene cytb	ABGD delimitation of cytb	Not used directly in predictive models - descriptive value
GMYC_COI_predicted	Number of lineages predicted by GMYC delimitation of gene COI	GMYC delimitation of COI	Not used directly in predictive models - descriptive value
GMYC_cytb_predicted	Number of lineages predicted by GMYC delimitation of gene cytb	GMYC delimitation of cytb	Not used directly in predictive models - descriptive value
ASAP_COI_predicted	Number of lineages predicted by ASAP delimitation of gene COI	ASAP delimitation of COI	Not used directly in predictive models - descriptive value
ASAP_cytb_predicted	Number of lineages predicted by ASAP delimitation of gene cytb	ASAP delimitation of cytb	Not used directly in predictive models - descriptive value
ABGD_COI_response	Results of ABGD delimitation of gene COI (Yes=hidden; No=not hidden)	ABGD delimitation of COI
ABGD_cytb_response	Results of ABGD delimitation of gene cytb (Yes=hidden; No=not hidden)	ABGD delimitation of cytb
GMYC_COI_response	Results of GMYC delimitation of gene COI (Yes=hidden; No=not hidden)	GMYC delimitation of COI
GMYC_cytb_response	Results of GMYC delimitation of gene cytb (Yes=hidden; No=not hidden)	GMYC delimitation of cytb
ASAP_COI_response	Results of ASAP delimitation of gene COI (Yes=hidden; No=not hidden)	ASAP delimitation of COI
ASAP_cytb_response	Results of ASAP delimitation of gene cytb (Yes=hidden; No=not hidden)	ASAP delimitation of cytb
ABGD_agree	Consensus results of ABGD (Yes=hidden; No=not hidden)	ABGD delimitation of COI and cytb
GMYC_agree	Consensus results of GMYC (Yes=hidden; No=not hidden)	GMYC delimitation of COI and cytb
ASAP_agree	Consensus results of ASAP (Yes=hidden; No=not hidden)	ASAP delimitation of COI and cytb
COI_agree	Consensus results of COI (Yes=hidden; No=not hidden)	ABGD delimitation of COI and GMYC delimitation of COI
cytb_agree	Consensus results of cytb (Yes=hidden; No=not hidden)	ABGD delimitation of cytb and GMYC delimitation of cytb
ABGD_GMYC_agree	Consensus results of ABGD and GMYC (Yes=hidden; No=not hidden)	ABGD delimitation of COI and cytb and GMYC delimitation of COI and cytb
majority_rules	Consensus results of ABGD, GMYC, and ASAP (Yes=hidden; No=not hidden)	ABGD, GMYC, and ASAP delimitation of COI and cytb
all_agree	Strict consensus results of ABGD, GMYC, and ASAP (Yes=hidden; No=not hidden)	ABGD, GMYC, and ASAP delimitation of COI and cytb
Family	Taxonomic family	https://phylogatr.org/	Not used directly in predictive models - descriptive value
Genus	Taxonomic genus	https://phylogatr.org/	Not used directly in predictive models - descriptive value
ReproductiveStrategy	Reproductve strategy - larva; direct development	Oliveira, B., São-Pedro, V., Santos-Barrera, G. et al. AmphiBIO, a global database for amphibian ecological traits. Sci Data 4, 170123 (2017). https://doi.org/10.1038/sdata.2017.123; https://amphibiaweb.org/; https://www.virginiaherpetologicalsociety.com/amphibians/salamanders/northern-gray-cheeked-salamander/Northern%20Gray-cheeked%20Salamander.php; https://srelherp.uga.edu/salamanders/eurcir.ht…	Not used directly in predictive models - imputed version used instead
ReproductiveStrategy_IMP	Reproductve strategy - larva; direct development (imputed)	Oliveira, B., São-Pedro, V., Santos-Barrera, G. et al. AmphiBIO, a global database for amphibian ecological traits. Sci Data 4, 170123 (2017). https://doi.org/10.1038/sdata.2017.123; https://amphibiaweb.org/; https://www.virginiaherpetologicalsociety.com/amphibians/salamanders/northern-gray-cheeked-salamander/Northern%20Gray-cheeked%20Salamander.php; https://srelherp.uga.edu/salamanders/eurcir.ht…
Body_size_mm	Body size	Oliveira, B., São-Pedro, V., Santos-Barrera, G. et al. AmphiBIO, a global database for amphibian ecological traits. Sci Data 4, 170123 (2017). https://doi.org/10.1038/sdata.2017.123; https://amphibiaweb.org/; https://www.virginiaherpetologicalsociety.com/amphibians/salamanders/northern-gray-cheeked-salamander/Northern%20Gray-cheeked%20Salamander.php; https://srelherp.uga.edu/salamanders/eurcir.ht…	Not used directly in predictive models - imputed version used instead
Body_size_mm_IMP	Body size (imputed)	Oliveira, B., São-Pedro, V., Santos-Barrera, G. et al. AmphiBIO, a global database for amphibian ecological traits. Sci Data 4, 170123 (2017). https://doi.org/10.1038/sdata.2017.123; https://amphibiaweb.org/; https://www.virginiaherpetologicalsociety.com/amphibians/salamanders/northern-gray-cheeked-salamander/Northern%20Gray-cheeked%20Salamander.php; https://srelherp.uga.edu/salamanders/eurcir.ht…
Habitat	Habitat - Terrestrial, Aquatic, Fossorial	Oliveira, B., São-Pedro, V., Santos-Barrera, G. et al. AmphiBIO, a global database for amphibian ecological traits. Sci Data 4, 170123 (2017). https://doi.org/10.1038/sdata.2017.123; https://amphibiaweb.org/	Not used directly in predictive models - imputed version used instead
Habitat_IMP	Habitat - Terrestrial, Aquatic, Fossorial (imputed)	Oliveira, B., São-Pedro, V., Santos-Barrera, G. et al. AmphiBIO, a global database for amphibian ecological traits. Sci Data 4, 170123 (2017). https://doi.org/10.1038/sdata.2017.123; https://amphibiaweb.org/
n	Number of occurrences	Occurrences gathered from phylogatR (https://phylogatr.org)
lat_mean	Mean latitude of species occurrences	Calculated as mean latitude of species GBIF occurrences
lat_min	Minimum latitude of species occurrences	Calculated as minimum latitude of species GBIF occurrences
lat_max	Maximum latitude of species occurrences	Calculated as maximum latitude of species GBIF occurrences
lat_length	Latitudinal length of species occurrences	Calculated as latitudinal length of species GBIF occurrences
lon_mean	Mean longitude of species occurrences	Calculated as mean longitude of species GBIF occurrences
lon_min	Minimum longitude of species occurrences	Calculated as minimum longitude of species GBIF occurrences
lon_max	Maximum longitude of species occurrences	Calculated as maximum longitude of species GBIF occurrences
lon_length	Longitudinal length of species occurrences	Calculated as longitudinal length of species GBIF occurrences
bio1_mean	Annual Mean Temperature - Mean	https://envicloud.wsl.ch/#/?prefix=chelsa%2Fchelsa_V2%2FGLOBAL%2Fclimatologies%2F
bio1_sd	Annual Mean Temperature - Standard Deviation	https://envicloud.wsl.ch/#/?prefix=chelsa%2Fchelsa_V2%2FGLOBAL%2Fclimatologies%2F
bio2_mean	Mean Diurnal Range - Mean	https://envicloud.wsl.ch/#/?prefix=chelsa%2Fchelsa_V2%2FGLOBAL%2Fclimatologies%2F
bio2_sd	Mean Diurnal Range - Standard Deviation	https://envicloud.wsl.ch/#/?prefix=chelsa%2Fchelsa_V2%2FGLOBAL%2Fclimatologies%2F
bio3_mean	Isothermality - Mean	https://envicloud.wsl.ch/#/?prefix=chelsa%2Fchelsa_V2%2FGLOBAL%2Fclimatologies%2F
bio3_sd	Isothermality - Standard Deviation	https://envicloud.wsl.ch/#/?prefix=chelsa%2Fchelsa_V2%2FGLOBAL%2Fclimatologies%2F
bio4_mean	Temperature Seasonality - Mean	https://envicloud.wsl.ch/#/?prefix=chelsa%2Fchelsa_V2%2FGLOBAL%2Fclimatologies%2F
bio4_sd	Temperature Seasonality - Standard Deviation	https://envicloud.wsl.ch/#/?prefix=chelsa%2Fchelsa_V2%2FGLOBAL%2Fclimatologies%2F
bio5_mean	Max Temperature of Warmest Month - Mean	https://envicloud.wsl.ch/#/?prefix=chelsa%2Fchelsa_V2%2FGLOBAL%2Fclimatologies%2F
bio5_sd	Max Temperature of Warmest Month - Standard Deviation	https://envicloud.wsl.ch/#/?prefix=chelsa%2Fchelsa_V2%2FGLOBAL%2Fclimatologies%2F
bio6_mean	Min Temperature of Coldest Month - Mean	https://envicloud.wsl.ch/#/?prefix=chelsa%2Fchelsa_V2%2FGLOBAL%2Fclimatologies%2F
bio6_sd	Min Temperature of Coldest Month -Standard Deviation	https://envicloud.wsl.ch/#/?prefix=chelsa%2Fchelsa_V2%2FGLOBAL%2Fclimatologies%2F
bio7_mean	Temperature Annual Range - Mean	https://envicloud.wsl.ch/#/?prefix=chelsa%2Fchelsa_V2%2FGLOBAL%2Fclimatologies%2F
bio7_sd	Temperature Annual Range - Standard Deviation	https://envicloud.wsl.ch/#/?prefix=chelsa%2Fchelsa_V2%2FGLOBAL%2Fclimatologies%2F
bio8_mean	Mean Temperature of Wettest Quarter - Mean	https://envicloud.wsl.ch/#/?prefix=chelsa%2Fchelsa_V2%2FGLOBAL%2Fclimatologies%2F
bio8_sd	Mean Temperature of Wettest Quarter - Standard Deviation	https://envicloud.wsl.ch/#/?prefix=chelsa%2Fchelsa_V2%2FGLOBAL%2Fclimatologies%2F
bio9_mean	Mean Temperature of Driest Quarter - Mean	https://envicloud.wsl.ch/#/?prefix=chelsa%2Fchelsa_V2%2FGLOBAL%2Fclimatologies%2F
bio9_sd	Mean Temperature of Driest Quarter - Standard Deviation	https://envicloud.wsl.ch/#/?prefix=chelsa%2Fchelsa_V2%2FGLOBAL%2Fclimatologies%2F
bio10_mean	Mean Temperature of Warmest Quarter - Mean	https://envicloud.wsl.ch/#/?prefix=chelsa%2Fchelsa_V2%2FGLOBAL%2Fclimatologies%2F
bio10_sd	Mean Temperature of Warmest Quarter - Standard Deviation	https://envicloud.wsl.ch/#/?prefix=chelsa%2Fchelsa_V2%2FGLOBAL%2Fclimatologies%2F
bio11_mean	Mean Temperature of Coldest Quarter - Mean	https://envicloud.wsl.ch/#/?prefix=chelsa%2Fchelsa_V2%2FGLOBAL%2Fclimatologies%2F
bio11_sd	Mean Temperature of Coldest Quarter - Standard Deviation	https://envicloud.wsl.ch/#/?prefix=chelsa%2Fchelsa_V2%2FGLOBAL%2Fclimatologies%2F
bio12_mean	Annual Precipitation - Mean	https://envicloud.wsl.ch/#/?prefix=chelsa%2Fchelsa_V2%2FGLOBAL%2Fclimatologies%2F
bio12_sd	Annual Precipitation - Standard Deviation	https://envicloud.wsl.ch/#/?prefix=chelsa%2Fchelsa_V2%2FGLOBAL%2Fclimatologies%2F
bio13_mean	Precipitation of Wettest Month - Mean	https://envicloud.wsl.ch/#/?prefix=chelsa%2Fchelsa_V2%2FGLOBAL%2Fclimatologies%2F
bio13_sd	Precipitation of Wettest Month - Standard Deviation	https://envicloud.wsl.ch/#/?prefix=chelsa%2Fchelsa_V2%2FGLOBAL%2Fclimatologies%2F
bio14_mean	Precipitation of Driest Month - Mean	https://envicloud.wsl.ch/#/?prefix=chelsa%2Fchelsa_V2%2FGLOBAL%2Fclimatologies%2F
bio14_sd	Precipitation of Driest Month - Standard Deviation	https://envicloud.wsl.ch/#/?prefix=chelsa%2Fchelsa_V2%2FGLOBAL%2Fclimatologies%2F
bio15_mean	Precipitation Seasonality (Coefficient of Variation) - Mean	https://envicloud.wsl.ch/#/?prefix=chelsa%2Fchelsa_V2%2FGLOBAL%2Fclimatologies%2F
bio15_sd	Precipitation Seasonality (Coefficient of Variation) - Standard Deviation	https://envicloud.wsl.ch/#/?prefix=chelsa%2Fchelsa_V2%2FGLOBAL%2Fclimatologies%2F
bio16_mean	Precipitation of Wettest Quarter - Mean	https://envicloud.wsl.ch/#/?prefix=chelsa%2Fchelsa_V2%2FGLOBAL%2Fclimatologies%2F
bio16_sd	Precipitation of Wettest Quarter - Standard Deviation	https://envicloud.wsl.ch/#/?prefix=chelsa%2Fchelsa_V2%2FGLOBAL%2Fclimatologies%2F
bio17_mean	Precipitation of Driest Quarter - Mean	https://envicloud.wsl.ch/#/?prefix=chelsa%2Fchelsa_V2%2FGLOBAL%2Fclimatologies%2F
bio17_sd	Precipitation of Driest Quarter - Standard Deviation	https://envicloud.wsl.ch/#/?prefix=chelsa%2Fchelsa_V2%2FGLOBAL%2Fclimatologies%2F
bio18_mean	Precipitation of Warmest Quarter - Mean	https://envicloud.wsl.ch/#/?prefix=chelsa%2Fchelsa_V2%2FGLOBAL%2Fclimatologies%2F
bio18_sd	Precipitation of Warmest Quarter - Standard Deviation	https://envicloud.wsl.ch/#/?prefix=chelsa%2Fchelsa_V2%2FGLOBAL%2Fclimatologies%2F
bio19_mean	Precipitation of Coldest Quarter - Mean	https://envicloud.wsl.ch/#/?prefix=chelsa%2Fchelsa_V2%2FGLOBAL%2Fclimatologies%2F
bio19_sd	Precipitation of Coldest Quarter - Standard Deviation	https://envicloud.wsl.ch/#/?prefix=chelsa%2Fchelsa_V2%2FGLOBAL%2Fclimatologies%2F
gdgfgd0_mean	First growing degree day above 0°C - Mean	https://envicloud.wsl.ch/#/?prefix=chelsa%2Fchelsa_V2%2FGLOBAL%2Fclimatologies%2F	Not used directly in predictive models - imputed version used instead
gdgfgd0_mean_IMP	First growing degree day above 0°C - Mean (imputed)	https://envicloud.wsl.ch/#/?prefix=chelsa%2Fchelsa_V2%2FGLOBAL%2Fclimatologies%2F
gdgfgd0_sd	First growing degree day above 0°C - Standard Deviation	https://envicloud.wsl.ch/#/?prefix=chelsa%2Fchelsa_V2%2FGLOBAL%2Fclimatologies%2F	Not used directly in predictive models - imputed version used instead
gdgfgd0_sd_IMP	First growing degree day above 0°C - Standard Deviation (imputed)	https://envicloud.wsl.ch/#/?prefix=chelsa%2Fchelsa_V2%2FGLOBAL%2Fclimatologies%2F
gdgfgd5_mean	First growing degree day above 5°C - Mean	https://envicloud.wsl.ch/#/?prefix=chelsa%2Fchelsa_V2%2FGLOBAL%2Fclimatologies%2F	Not used directly in predictive models - imputed version used instead
gdgfgd5_mean_IMP	First growing degree day above 5°C - Mean (imputed)	https://envicloud.wsl.ch/#/?prefix=chelsa%2Fchelsa_V2%2FGLOBAL%2Fclimatologies%2F
gdgfgd5_sd	First growing degree day above 5°C - Standard Deviation	https://envicloud.wsl.ch/#/?prefix=chelsa%2Fchelsa_V2%2FGLOBAL%2Fclimatologies%2F	Not used directly in predictive models - imputed version used instead
gdgfgd5_sd_IMP	First growing degree day above 5°C - Standard Deviation (imputed)	https://envicloud.wsl.ch/#/?prefix=chelsa%2Fchelsa_V2%2FGLOBAL%2Fclimatologies%2F
gdgfgd10_mean	First growing degree day above 10°C - Mean	https://envicloud.wsl.ch/#/?prefix=chelsa%2Fchelsa_V2%2FGLOBAL%2Fclimatologies%2F	Not used directly in predictive models - imputed version used instead
gdgfgd10_mean_IMP	First growing degree day above 10°C - Mean (imputed)	https://envicloud.wsl.ch/#/?prefix=chelsa%2Fchelsa_V2%2FGLOBAL%2Fclimatologies%2F
gdgfgd10_sd	First growing degree day above 10°C - Standard Deviation	https://envicloud.wsl.ch/#/?prefix=chelsa%2Fchelsa_V2%2FGLOBAL%2Fclimatologies%2F	Not used directly in predictive models - imputed version used instead
gdgfgd10_sd_IMP	First growing degree day above 10°C - Standard Deviation (imputed)	https://envicloud.wsl.ch/#/?prefix=chelsa%2Fchelsa_V2%2FGLOBAL%2Fclimatologies%2F
gsl_mean	Growing season length TREELIM - Mean	https://envicloud.wsl.ch/#/?prefix=chelsa%2Fchelsa_V2%2FGLOBAL%2Fclimatologies%2F
gsl_sd	Growing season length TREELIM - Standard Deviation	https://envicloud.wsl.ch/#/?prefix=chelsa%2Fchelsa_V2%2FGLOBAL%2Fclimatologies%2F
gsp_mean	Accumulated precipitation amount on growing season days TREELIM - Mean	https://envicloud.wsl.ch/#/?prefix=chelsa%2Fchelsa_V2%2FGLOBAL%2Fclimatologies%2F
gsp_sd	Accumulated precipitation amount on growing season days TREELIM - Standard Deviation	https://envicloud.wsl.ch/#/?prefix=chelsa%2Fchelsa_V2%2FGLOBAL%2Fclimatologies%2F
gst_mean	Mean temperature of the growing season TREELIM - Mean	https://envicloud.wsl.ch/#/?prefix=chelsa%2Fchelsa_V2%2FGLOBAL%2Fclimatologies%2F
gst_sd	Mean temperature of the growing season TREELIM - Standard Deviation	https://envicloud.wsl.ch/#/?prefix=chelsa%2Fchelsa_V2%2FGLOBAL%2Fclimatologies%2F
lgd_mean	Last day of the growing season TREELIM - Mean	https://envicloud.wsl.ch/#/?prefix=chelsa%2Fchelsa_V2%2FGLOBAL%2Fclimatologies%2F	Not used directly in predictive models - imputed version used instead
lgd_mean_IMP	Last day of the growing season TREELIM - Mean (imputed)	https://envicloud.wsl.ch/#/?prefix=chelsa%2Fchelsa_V2%2FGLOBAL%2Fclimatologies%2F
lgd_sd	Last day of the growing season TREELIM - Standard Deviation	https://envicloud.wsl.ch/#/?prefix=chelsa%2Fchelsa_V2%2FGLOBAL%2Fclimatologies%2F	Not used directly in predictive models - imputed version used instead
lgd_sd_IMP	Last day of the growing season TREELIM - Standard Deviation (imputed)	https://envicloud.wsl.ch/#/?prefix=chelsa%2Fchelsa_V2%2FGLOBAL%2Fclimatologies%2F
fgd_mean	First day of the growing season TREELIM - Mean	https://envicloud.wsl.ch/#/?prefix=chelsa%2Fchelsa_V2%2FGLOBAL%2Fclimatologies%2F	Not used directly in predictive models - imputed version used instead
fgd_mean_IMP	First day of the growing season TREELIM - Mean (imputed)	https://envicloud.wsl.ch/#/?prefix=chelsa%2Fchelsa_V2%2FGLOBAL%2Fclimatologies%2F
fgd_sd	First day of the growing season TREELIM - Standard Deviation	https://envicloud.wsl.ch/#/?prefix=chelsa%2Fchelsa_V2%2FGLOBAL%2Fclimatologies%2F	Not used directly in predictive models - imputed version used instead
fgd_sd_IMP	First day of the growing season TREELIM - Standard Deviation (imputed)	https://envicloud.wsl.ch/#/?prefix=chelsa%2Fchelsa_V2%2FGLOBAL%2Fclimatologies%2F
kg2_mean	Köppen-Geiger climate classification - Mean	https://envicloud.wsl.ch/#/?prefix=chelsa%2Fchelsa_V2%2FGLOBAL%2Fclimatologies%2F
kg2_sd	Köppen-Geiger climate classification - Standard Deviation	https://envicloud.wsl.ch/#/?prefix=chelsa%2Fchelsa_V2%2FGLOBAL%2Fclimatologies%2F
scd_mean	Snow cover days - Mean	https://envicloud.wsl.ch/#/?prefix=chelsa%2Fchelsa_V2%2FGLOBAL%2Fclimatologies%2F
scd_sd	Snow cover days - Standard Deviation	https://envicloud.wsl.ch/#/?prefix=chelsa%2Fchelsa_V2%2FGLOBAL%2Fclimatologies%2F
swe_mean	Snow water equivalent (Amount of liquid if snow is melted) - Mean	https://envicloud.wsl.ch/#/?prefix=chelsa%2Fchelsa_V2%2FGLOBAL%2Fclimatologies%2F	Not used directly in predictive models - imputed version used instead
swe_mean_IMP	Snow water equivalent (Amount of liquid if snow is melted) - Mean (imputed)	https://envicloud.wsl.ch/#/?prefix=chelsa%2Fchelsa_V2%2FGLOBAL%2Fclimatologies%2F
swe_sd	Snow water equivalent (Amount of liquid if snow is melted) - Standard Devation	https://envicloud.wsl.ch/#/?prefix=chelsa%2Fchelsa_V2%2FGLOBAL%2Fclimatologies%2F	Not used directly in predictive models - imputed version used instead
swe_sd_IMP	Snow water equivalent (Amount of liquid if snow is melted) - Standard Devation (imputed)	https://envicloud.wsl.ch/#/?prefix=chelsa%2Fchelsa_V2%2FGLOBAL%2Fclimatologies%2F
npp_mean	Net primary productivity - Mean	https://envicloud.wsl.ch/#/?prefix=chelsa%2Fchelsa_V2%2FGLOBAL%2Fclimatologies%2F
npp_sd	Net primary productivity - Standard Deviation	https://envicloud.wsl.ch/#/?prefix=chelsa%2Fchelsa_V2%2FGLOBAL%2Fclimatologies%2F
globCover_mean	Global Land Cover Map (19 categories) - Mean	http://due.esrin.esa.int/page_globcover.php
globCover_sd	Global Land Cover Map (19 categories) - Standard Deviation	http://due.esrin.esa.int/page_globcover.php
GDEM_mean	ASTER Global Digital Elevation Map - Mean	ASTER GDEM Validation Team, Aster global digital elevation model version 2 (2011). https://asterweb.jpl.nasa.gov/gdem.asp.
GDEM_sd	ASTER Global Digital Elevation Map - Standard Deviation	ASTER GDEM Validation Team, Aster global digital elevation model version 2 (2011). https://asterweb.jpl.nasa.gov/gdem.asp.
gdp_mean	Gross Domestic Product (2010) - Mean	https://preview.grid.unep.ch/index.php?preview=data&events=socec&evcat=1&lang=eng
gdp_sd	Gross Domestic Product (2010) - Standard Deviation	https://preview.grid.unep.ch/index.php?preview=data&events=socec&evcat=1&lang=eng
gpw_mean	SEDAC World Population Density - Mean	https://sedac.ciesin.columbia.edu/data/collection/gpw-v4/sets/browse
gpw_sd	SEDAC World Population Density - Standard Deviation	https://sedac.ciesin.columbia.edu/data/collection/gpw-v4/sets/browse	Not used directly in predictive models - imputed version used instead
gpw_sd_IMP	SEDAC World Population Density - Standard Deviation (imputed)	https://sedac.ciesin.columbia.edu/data/collection/gpw-v4/sets/browse
fi_average_mean	Global Fire Density (fire risk) - Mean	https://preview.grid.unep.ch/index.php?preview=data&events=fires&evcat=3&lang=eng
fi_average_sd	Global Fire Density (fire risk) - Standard Deviation	https://preview.grid.unep.ch/index.php?preview=data&events=fires&evcat=3&lang=eng
fl_risk_mean	Global Flood Events (flood risk) - Mean	https://preview.grid.unep.ch/index.php?preview=data&events=floods&evcat=5&lang=eng
fl_risk_sd	Global Flood Events (flood risk) - Standard Deviation	https://preview.grid.unep.ch/index.php?preview=data&events=floods&evcat=5&lang=eng
dr_events_mean	Global Drought Events (drought risk) - Mean	https://preview.grid.unep.ch/index.php?preview=data&events=droughts&evcat=1&lang=eng	Not used directly in predictive models - imputed version used instead
dr_events_mean_IMP	Global Drought Events (drought risk) - Mean (imputed)	https://preview.grid.unep.ch/index.php?preview=data&events=droughts&evcat=1&lang=eng
dr_events_sd	Global Drought Events (drought risk) - Standard Deviation	https://preview.grid.unep.ch/index.php?preview=data&events=droughts&evcat=1&lang=eng	Not used directly in predictive models - imputed version used instead
dr_events_sd_IMP	Global Drought Events (drought risk) - Standard Deviation (imputed)	https://preview.grid.unep.ch/index.php?preview=data&events=droughts&evcat=1&lang=eng
anth_mean	Anthropogenic biome - Mean	Ellis, E. C., K. Klein Goldewijk, S. Siebert, D. Lightman, and N. Ramankutty. 2010. Anthropogenic transformation of the biomes, 1700 to 2000. Global Ecology and Biogeography 19(5):589-606.
anth_sd	Anthropogenic biome - Standard Deviation	Ellis, E. C., K. Klein Goldewijk, S. Siebert, D. Lightman, and N. Ramankutty. 2010. Anthropogenic transformation of the biomes, 1700 to 2000. Global Ecology and Biogeography 19(5):589-606.	Not used directly in predictive models - imputed version used instead
anth_sd_IMP	Anthropogenic biome - Standard Deviation (imputed)	Ellis, E. C., K. Klein Goldewijk, S. Siebert, D. Lightman, and N. Ramankutty. 2010. Anthropogenic transformation of the biomes, 1700 to 2000. Global Ecology and Biogeography 19(5):589-606.
GloRiC_mean	Global River Classification (GloRiC) - Mean	Ouellet Dallaire, C., Lehner, B., Sayre, R., Thieme, M. (2019). A multidisciplinary framework to derive global river reach classifications at high spatial resolution. Environmental Research Letters, 14(2): 024003. https://doi.org/10.1088/1748-9326/aad8e9	Not used directly in predictive models - imputed version used instead
GloRiC_mean_IMP	Global River Classification (GloRiC) - Mean (imputed)	Ouellet Dallaire, C., Lehner, B., Sayre, R., Thieme, M. (2019). A multidisciplinary framework to derive global river reach classifications at high spatial resolution. Environmental Research Letters, 14(2): 024003. https://doi.org/10.1088/1748-9326/aad8e9
GloRiC_sd	Global River Classification (GloRiC) - Standard Deviation	Ouellet Dallaire, C., Lehner, B., Sayre, R., Thieme, M. (2019). A multidisciplinary framework to derive global river reach classifications at high spatial resolution. Environmental Research Letters, 14(2): 024003. https://doi.org/10.1088/1748-9326/aad8e9	Not used directly in predictive models - imputed version used instead
GloRiC_sd_IMP	Global River Classification (GloRiC) - Standard Deviation (imputed)	Ouellet Dallaire, C., Lehner, B., Sayre, R., Thieme, M. (2019). A multidisciplinary framework to derive global river reach classifications at high spatial resolution. Environmental Research Letters, 14(2): 024003. https://doi.org/10.1088/1748-9326/aad8e9
cv_mean	Normalized dispersion of Enhanced Vegetation Index (EVI) - Mean	Tuanmu, M.-N. and W. Jetz. (2015) A global, remote sensing-based characterization of terrestrial habitat heterogeneity for biodiversity and ecosystem modeling. Global Ecology and Biogeography. DOI: 10.1111/geb.12365.
cv_sd	Normalized dispersion of Enhanced Vegetation Index (EVI) - Standard Deviation	Tuanmu, M.-N. and W. Jetz. (2015) A global, remote sensing-based characterization of terrestrial habitat heterogeneity for biodiversity and ecosystem modeling. Global Ecology and Biogeography. DOI: 10.1111/geb.12365.
shannon_mean	Diversity of Enhanced Vegetation Index (EVI) - Mean	Tuanmu, M.-N. and W. Jetz. (2015) A global, remote sensing-based characterization of terrestrial habitat heterogeneity for biodiversity and ecosystem modeling. Global Ecology and Biogeography. DOI: 10.1111/geb.12365.
shannon_sd	Diversity of Enhanced Vegetation Index (EVI) - Standard Deviation	Tuanmu, M.-N. and W. Jetz. (2015) A global, remote sensing-based characterization of terrestrial habitat heterogeneity for biodiversity and ecosystem modeling. Global Ecology and Biogeography. DOI: 10.1111/geb.12365.
