## Supplementary material for "Predicting genetic biodiversity in salamanders using geographic, climatic, and life history traits": Data S5

### Sheet: majority_rules_orig
Predictor Variable	No	Yes	MeanDecreaseAccuracy	MeanDecreaseGini
bio12_sd	51.2128	55.396	59.5757	5.09262		majority rules model (original)
lat_min	23.8752	24.5904	29.1422	1.61689		= 10 highest importance values (for each metric)
bio3_sd	22.2139	21.1712	24.8657	1.36615
lat_mean	18.5381	19.0374	22.4593	1.36909
globCover_sd	11.1075	19.8735	20.2898	0.80624
bio15_sd	12.3828	18.534	19.6918	1.28665
gsp_mean	7.99768	18.3128	17.2932	0.485539
bio8_mean	12.1866	14.5001	16.5224	0.881364
bio17_sd	11.711	14.6562	15.9444	0.580097
npp_sd	3.26129	17.2934	15.0292	0.951881
lat_length	10.39	10.9415	12.9303	0.578683
bio9_sd	7.19086	11.36	11.8422	0.758912
gdgfgd0_mean_IMP	7.50505	10.3298	11.4641	0.257446
Habitat_IMPTer_Auq	11.2229	9.689	11.4498	0.176046
bio11_sd	7.43999	9.92669	10.9332	0.616866
globCover_mean	-5.19408	14.9034	10.1013	0.484726
bio2_sd	8.93079	7.62547	9.59461	0.333914
gsp_sd	4.24934	9.3402	9.53414	0.750782
anth_sd_IMP	8.10502	6.92792	9.42169	0.404573
bio16_sd	6.21931	8.92379	8.92296	0.22349
lon_length	7.49047	3.12913	7.15373	0.139991
bio18_sd	3.73024	5.93849	6.6705	0.112025
Body_size_mm_IMP	8.5718	-1.32671	6.00957	0.430267
bio13_sd	5.42492	2.83061	5.61615	0.112104
fl_risk_sd	1.72558	6.16959	5.37838	0.147982
lgd_sd_IMP	3.38989	4.64993	5.30274	0.385772
scd_sd	3.86946	3.29723	4.84063	0.0418955
bio19_sd	5.52938	1.85619	4.47882	0.0761674
gdgfgd5_sd_IMP	0.279654	5.29942	4.13458	0.128452
kg2_sd	5.84903	-0.635116	4.01658	0.129929
bio6_sd	3.25213	3.0354	4.0048	0.0922766
gsl_mean	3.40141	2.41964	3.9879	0.164284
cv_sd	-2.01744	6.66391	3.93842	0.0875162
bio8_sd	3.0433	3.64161	3.89069	0.255148
bio1_sd	-2.52469	5.9628	3.49739	0.100447
bio14_sd	2.8464	2.43966	3.45724	0.0944915
bio17_mean	1.47358	3.05834	2.94384	0.0883185
gdp_sd	2.72847	1.61114	2.93743	0.0647087
fgd_sd_IMP	2.88	1.25715	2.59759	0.0545548
gsl_sd	2.67608	1.14387	2.57014	0.0359172
gst_sd	-0.390708	3.02862	2.30775	0.127052
Habitat_IMPFos_Aqu	0	2.19487	2.29489	0.00249254
bio10_sd	-2.96911	3.94986	2.22407	0.0471753
gpw_mean	1.74971	1.53271	1.84957	0.2379
lon_min	-1.53319	3.5017	1.83067	0.0491962
bio4_sd	3.19441	-0.334619	1.80493	0.0438765
gdgfgd10_sd_IMP	1.36646	1.39961	1.65193	0.0509269
bio7_mean	-0.221435	2.55718	1.51954	0.133967
gdgfgd0_sd_IMP	-3.19474	4.07135	1.46573	0.0749194
kg2_mean	-0.439081	2.32711	1.42306	0.0265255
bio10_mean	-2.5749	3.92426	1.295	0.523
gdp_mean	-0.0482332	1.70738	1.28329	0.0681804
gpw_sd_IMP	-6.19277	5.87365	1.24151	0.0921698
GDEM_sd	0.274943	1.56407	1.19577	0.0601264
GloRiC_sd_IMP	3.50127	-1.34405	1.15836	0.0327247
scd_mean	1.67323	0.236398	1.13733	0.0700588
bio6_mean	0.365542	0.986531	0.873415	0.0379393
bio3_mean	-0.149086	0.468766	0.493096	0.107331
bio5_sd	-4.37192	3.47753	0.46476	0.0708561
lon_mean	-0.777823	0.826862	0.314948	0.0405603
ReproductiveStrategy_IMPLar	-0.680505	0.476737	0.201479	0.00842466
ReproductiveStrategy_IMPViv	0	0	0	0.0114494
Habitat_IMPFos_Ter	0	0	0	0.00015
bio7_sd	-0.219811	0.275151	-0.0250523	0.0793626
bio19_mean	-1.87567	1.61411	-0.0990648	0.0627762
bio9_mean	-0.0685988	-0.224365	-0.283951	0.0675115
bio12_mean	-1.5959	0.999042	-0.334238	0.0458255
bio4_mean	-1.28986	0.600468	-0.349853	0.0616171
bio1_mean	-0.0790903	-0.699847	-0.371806	0.051034
gdgfgd5_mean_IMP	0.875082	-1.65918	-0.389664	0.0748687
Habitat_IMPTer_Aqu	-0.664633	0.207364	-0.483311	0.00452073
lon_max	-1.46126	0.591064	-0.649148	0.0451096
cv_mean	-3.94356	2.22594	-0.711632	0.15402
bio11_mean	-0.202856	-1.47311	-0.801385	0.0486204
lgd_mean_IMP	-2.36992	0.352149	-1.16111	0.105627
Habitat_IMPFos_Ter_Aqu	-1.47544	-0.41392	-1.20387	0.033183
gst_mean	-1.38539	-0.689997	-1.22459	0.119206
bio5_mean	-1.30282	-0.83982	-1.28366	0.274763
npp_mean	-3.97446	2.23159	-1.56548	0.0788805
swe_sd_IMP	-4.51731	1.14848	-1.62335	0.0546181
shannon_sd	-2.09848	-1.31077	-1.96891	0.266121
anth_mean	-1.66329	-1.28834	-2.00134	0.0520676
bio14_mean	-2.36983	-0.793906	-2.01002	0.038179
fgd_mean_IMP	-4.36541	0.607537	-2.10331	0.119568
bio18_mean	-2.56789	-1.10974	-2.1097	0.0584801
bio16_mean	-3.74224	-0.36449	-2.30192	0.0633599
Habitat_IMPTer	-2.02486	-2.35775	-2.71145	0.0272038
bio15_mean	-6.24066	1.42676	-2.8185	0.132549
shannon_mean	-3.68016	-1.58809	-2.98714	0.104971
bio13_mean	-3.23659	-1.18271	-3.04681	0.0787298
dr_events_mean_IMP	-6.60672	0.778751	-3.06073	0.583507
GloRiC_mean_IMP	-5.03808	-0.470252	-3.28309	0.203349
bio2_mean	-5.44198	-0.316329	-3.47992	0.116508
swe_mean_IMP	-5.8288	-0.577034	-4.25581	0.0911708
lat_max	-2.83527	-4.15568	-4.29927	0.121809
GDEM_mean	-6.47361	-2.82849	-5.22284	0.26868
dr_events_sd_IMP	-5.89533	-3.847	-5.67256	0.0946873
gdgfgd10_mean_IMP	-2.84469	-7.91147	-7.01013	0.158783

### Sheet: majority_rules75
Predictor Variable	No	Yes	MeanDecreaseAccuracy	MeanDecreaseGini
bio18_sd	19.0203	21.9268	24.5191	0.824195		majority rules model (|correlation| = 0.75)
bio19_sd	16.7853	17.4017	20.9038	0.770404		= 10 highest importance values (for each metric)
bio15_sd	13.3409	16.7545	19.2942	0.716275
bio14_sd	14.7095	16.0324	18.6121	0.751434
bio3_sd	11.4606	13.4978	16.8081	0.640629
bio2_sd	12.3649	12.8584	16.4984	0.642263
kg2_sd	11.498	12.4746	15.9199	0.603287
lat_length	11.3673	12.0172	14.7691	0.71038
bio9_sd	9.88308	11.0915	13.5093	0.748508
lon_length	8.16274	10.9846	13.0613	0.664104
gdgfgd5_sd_IMP	4.95917	13.187	12.8971	0.605995
bio8_sd	8.97987	10.1739	12.2443	0.591795
fgd_sd_IMP	6.53567	10.1575	11.4611	0.418864
gst_sd	8.07257	8.30141	11.0956	0.595467
cv_sd	2.77342	11.2679	10.1302	0.511257
shannon_sd	5.05586	10.4386	10.1123	0.629385
lgd_sd_IMP	6.10856	7.61143	9.42762	0.514048
GloRiC_sd_IMP	6.41049	6.75635	9.11754	0.511577
lat_min	5.13794	7.39021	8.51935	0.563675
anth_sd_IMP	6.74153	5.62716	8.31816	0.491972
GDEM_mean	3.01246	8.55973	7.87371	0.586066
GDEM_sd	6.82351	4.25708	7.86977	0.463003
bio5_sd	4.1021	7.06531	7.78227	0.608475
globCover_sd	2.21472	7.76612	7.12565	0.505462
bio4_sd	3.30427	6.36542	6.62169	0.454139
gdgfgd10_sd_IMP	2.91513	6.11025	6.51727	0.490941
bio2_mean	1.4275	6.90955	6.27722	0.391859
fl_risk_sd	0.259584	7.44387	5.98697	0.211844
gdp_sd	1.64253	4.86568	5.16888	0.409619
bio19_mean	0.157422	6.49534	5.12872	0.377811
Habitat_IMPFos_Aqu	4.35727	3.66144	4.98057	0.0391939
lat_mean	1.64058	5.17371	4.73565	0.498086
gdgfgd0_mean_IMP	2.95067	3.93636	4.3707	0.436615
gdgfgd0_sd_IMP	-2.23708	6.69935	4.24244	0.316719
swe_sd_IMP	2.00186	3.93777	4.15115	0.371328
globCover_mean	1.069	4.72607	3.85912	0.488629
bio5_mean	2.8465	2.76836	3.71064	0.491023
swe_mean_IMP	2.07429	3.04444	3.55828	0.401715
gst_mean	0.445598	3.7949	3.16777	0.412331
bio18_mean	-0.685251	4.39926	2.97829	0.424285
GloRiC_mean_IMP	-2.94613	5.55458	2.96125	0.393744
gpw_mean	-0.990473	2.988	2.12251	0.403841
cv_mean	-3.16796	5.02472	2.11896	0.439438
dr_events_mean_IMP	-3.19382	4.7668	2.04133	0.370167
bio15_mean	-4.20336	5.19669	1.53377	0.348892
anth_mean	-2.13928	3.00562	1.30871	0.374712
gdgfgd5_mean_IMP	-0.0604146	1.14407	0.955715	0.356258
Body_size_mm_IMP	-0.599585	1.4314	0.885615	0.376564
Habitat_IMPTer_Aqu	-1.98384	1.62869	0.344094	0.0737915
bio3_mean	-3.77532	3.2278	0.344071	0.351851
Habitat_IMPTer_Auq	0	0	0	0.0470215
Habitat_IMPFos_Ter	0	0	0	0.0101411
ReproductiveStrategy_IMPViv	0	0	0	0.00872728
gdgfgd10_mean_IMP	-0.181716	-0.280689	-0.0930968	0.434048
ReproductiveStrategy_IMPLar	-3.00824	2.14703	-0.227654	0.0860039
gdp_mean	-2.21644	1.07712	-0.611705	0.33835
fgd_mean_IMP	-4.05498	2.12198	-0.712803	0.325472
lgd_mean_IMP	-3.39019	1.97973	-0.730338	0.428433
Habitat_IMPTer	-0.46652	-0.971497	-0.965275	0.0507487
dr_events_sd_IMP	-3.17587	0.804292	-1.02137	0.173982
bio8_mean	-0.162807	-0.994659	-1.06806	0.459035
bio9_mean	-2.72049	-0.884399	-2.1988	0.328316
Habitat_IMPFos_Ter_Aqu	-1.28632	-3.01981	-2.94382	0.0334785
shannon_mean	-4.73086	-0.436274	-3.01069	0.334412

### Sheet: majority_rules85
Predictor Variable	No	Yes	MeanDecreaseAccuracy	MeanDecreaseGini
bio15_sd	17.0533	19.0297	21.2298	0.747006		majority rules model (|correlation| = 0.85)
anth_sd_IMP	11.4224	13.3842	15.078	0.578772		= 10 highest importance values (for each metric)
lat_length	11.5326	12.2064	14.8242	0.603782
bio3_sd	10.265	12.1585	14.2651	0.604928
lon_length	10.2371	12.4212	13.9904	0.53413
GloRiC_sd_IMP	9.41436	10.8501	13.4164	0.490785
bio19_sd	9.51942	11.0281	13.374	0.538055
fl_risk_sd	5.46919	12.7371	13.282	0.336185
GDEM_sd	11.2483	9.38293	12.9398	0.558367
bio9_sd	10.623	9.062	12.3954	0.588995
gpw_sd_IMP	3.01256	13.7148	11.7317	0.498249
bio2_sd	9.55263	8.43485	11.6373	0.492093
npp_sd	8.57173	9.03126	11.6083	0.532708
shannon_sd	7.48639	10.3285	11.3762	0.556268
gsp_sd	8.08593	9.46991	11.3511	0.572151
bio18_sd	7.22749	9.11758	11.2463	0.506847
lgd_sd_IMP	7.70802	8.1688	10.8413	0.497596
cv_sd	4.26886	9.96022	9.5344	0.510124
bio8_sd	7.26545	5.70203	8.55526	0.502531
gst_sd	6.78706	5.76174	8.45912	0.455239
gdp_sd	0.997372	9.71634	7.83222	0.392049
bio14_sd	6.68863	4.69568	7.26559	0.42652
Habitat_IMPTer_Auq	4.45688	6.27015	6.37629	0.0840691
gdgfgd5_sd_IMP	0.678698	7.67966	6.22552	0.398187
gdp_mean	-1.91646	8.60838	5.79283	0.358819
bio5_sd	4.14631	4.07072	5.77208	0.501462
bio4_sd	3.21077	4.98036	5.2004	0.409571
dr_events_sd_IMP	1.78828	5.0773	5.19173	0.197918
cv_mean	-3.60267	8.33538	4.95009	0.357492
globCover_sd	1.74516	4.92179	4.62235	0.428383
ReproductiveStrategy_IMPLar	-1.67922	6.09543	4.3968	0.0935222
fgd_sd_IMP	3.75411	2.37378	4.0852	0.377282
kg2_sd	5.01549	0.702422	3.462	0.302023
bio10_mean	1.7879	2.46024	3.08155	0.41415
Habitat_IMPFos_Aqu	3.65992	1.4242	3.0298	0.0241854
gpw_mean	-3.24754	5.72529	2.90833	0.348109
gdgfgd0_mean_IMP	0.489472	3.4758	2.78292	0.311592
dr_events_mean_IMP	-2.70799	4.96028	2.75123	0.35042
shannon_mean	-4.42434	6.00802	2.62245	0.306039
gdgfgd10_sd_IMP	0.885572	2.38398	2.40308	0.373261
globCover_mean	-0.854219	3.48959	2.13462	0.397864
scd_mean	-2.82842	4.25358	1.69908	0.223651
bio8_mean	0.114674	2.35921	1.60949	0.409876
lon_min	-2.82767	3.77851	1.49135	0.293699
gst_mean	-1.17668	2.57707	1.47827	0.362294
npp_mean	-4.23777	4.69989	1.4656	0.347006
GloRiC_mean_IMP	-4.4107	4.57242	1.39502	0.304364
gdgfgd0_sd_IMP	-3.1962	4.24288	1.3747	0.273303
bio9_mean	-3.36417	3.79947	0.972111	0.322727
bio2_mean	-2.37434	2.95627	0.784217	0.354145
kg2_mean	-2.96995	2.92917	0.545733	0.225181
swe_sd_IMP	-2.5075	2.09901	0.42104	0.251873
Habitat_IMPTer	1.4044	-0.615628	0.387005	0.0376822
bio18_mean	-3.13019	2.66323	0.276445	0.316955
gdgfgd5_mean_IMP	-5.14975	3.85498	0.262712	0.284417
GDEM_mean	-2.58877	2.3022	0.186325	0.361034
scd_sd	-0.101916	0.126898	0.1374	0.213508
bio19_mean	-6.23402	4.28855	0.0234878	0.284552
Habitat_IMPFos_Ter	0	0	0	0.00901456
ReproductiveStrategy_IMPViv	0	0	0	0.00478643
gsl_mean	-4.17841	2.54016	-0.205507	0.280893
bio3_mean	-5.76295	4.2198	-0.255708	0.282519
anth_mean	-5.33325	3.17719	-0.373445	0.289528
Habitat_IMPTer_Aqu	-1.14308	0.110131	-0.525957	0.0572457
lat_mean	-3.94593	2.76212	-0.535015	0.319422
bio13_mean	-3.07583	1.48632	-0.575307	0.364276
bio1_mean	-4.26956	2.2573	-0.58442	0.278416
bio14_mean	-5.69369	2.78031	-0.667244	0.271626
lat_min	-0.256995	-1.28899	-1.43965	0.36385
bio7_mean	-5.83154	1.95894	-1.69766	0.270078
swe_mean_IMP	-2.50321	-0.578715	-1.84788	0.247893
Body_size_mm_IMP	-1.33536	-2.07782	-2.3133	0.33731
lgd_mean_IMP	-5.63858	0.207722	-3.2367	0.316406
gdgfgd10_mean_IMP	-4.54603	-1.45171	-3.85583	0.273719
bio15_mean	-6.92476	0.228563	-4.06886	0.292821
fgd_mean_IMP	-6.11889	-1.28296	-4.44987	0.278811
Habitat_IMPFos_Ter_Aqu	-3.2576	-5.93426	-6.76208	0.0432505

### Sheet: majority_rules90
Predictor Variable	No	Yes	MeanDecreaseAccuracy	MeanDecreaseGini
bio12_sd	14.793	18.4043	21.1874	0.697548		majority rules model (|correlation| = 0.90)
bio3_sd	11.4265	12.8473	15.7878	0.537066		= 10 highest importance values (for each metric)
bio18_sd	9.31476	11.8529	14.0269	0.507053
bio19_sd	11.188	10.5296	13.8731	0.517774
npp_sd	6.24975	13.0449	13.5516	0.584763
bio15_sd	8.96368	12.4483	13.5411	0.532974
gdgfgd5_sd_IMP	10.3106	10.7997	13.3647	0.547595
bio9_sd	9.50027	10.8666	12.9825	0.54346
bio1_sd	7.15329	11.8371	12.8675	0.47936
gsp_sd	9.83952	9.70689	12.8084	0.582559
lat_length	10.2771	9.42471	12.8034	0.54386
bio2_sd	9.9525	9.38733	12.6705	0.485393
lon_length	9.08825	10.1139	12.3177	0.485124
anth_sd_IMP	8.08767	10.0074	12.2548	0.530507
shannon_sd	5.85518	12.4895	11.9739	0.538228
fl_risk_sd	4.4231	9.43542	9.72171	0.237531
gdgfgd0_mean_IMP	5.52811	8.34585	9.36626	0.351545
bio5_sd	6.09244	8.01609	9.25985	0.484063
dr_events_sd_IMP	5.01891	7.2941	8.56086	0.22637
bio4_sd	5.50702	6.63108	8.33716	0.424679
GDEM_sd	6.35138	5.47114	8.14182	0.397666
gst_sd	4.38879	6.89766	8.12965	0.445206
GloRiC_sd_IMP	5.29025	5.97165	7.7123	0.384947
cv_sd	3.64225	7.6653	7.50731	0.389384
lgd_sd_IMP	4.91294	5.74485	7.38182	0.423791
gpw_sd_IMP	1.93975	8.19333	7.23883	0.428402
bio8_sd	6.94164	4.09334	7.02189	0.483768
kg2_sd	5.44001	4.69604	6.72852	0.328516
dr_events_mean_IMP	-0.963581	9.0696	6.58612	0.36498
globCover_sd	0.697161	7.55944	6.18561	0.382669
bio10_mean	4.18761	4.87658	5.94102	0.441807
bio7_mean	-0.756828	7.69249	5.77162	0.305866
shannon_mean	-0.34413	7.5836	5.75356	0.369977
bio19_mean	0.961098	6.93686	5.74733	0.311838
gdgfgd10_sd_IMP	3.76632	4.23844	5.4111	0.409317
ReproductiveStrategy_IMPLar	-0.101639	6.83933	5.24944	0.113693
swe_sd_IMP	-0.0292463	6.53578	5.17394	0.247457
bio14_sd	5.60054	2.15919	5.17322	0.423995
bio2_mean	0.96764	5.8432	4.95748	0.381557
kg2_mean	-1.68249	6.84735	4.64794	0.277218
npp_mean	-0.70279	6.49817	4.41293	0.348982
lgd_mean_IMP	1.12096	5.0111	4.34899	0.412505
bio13_mean	-0.532435	6.04437	4.32616	0.379249
globCover_mean	-0.47819	5.79321	3.65416	0.423876
gsl_mean	-0.451698	4.71671	3.61702	0.322674
gdgfgd10_mean_IMP	0.695336	3.55312	3.25079	0.36634
bio3_mean	-3.5366	6.53243	3.18628	0.294387
gst_mean	2.97642	1.96978	3.1458	0.396693
gpw_mean	-0.40668	4.17692	3.09893	0.336336
Habitat_IMPFos_Aqu	3.10923	1.91723	3.01122	0.0172488
GDEM_mean	0.32867	3.09475	2.39667	0.401527
lon_min	0.111904	3.00595	2.33684	0.305616
bio8_mean	0.977995	2.54102	2.33054	0.374712
fgd_sd_IMP	1.57808	1.60794	2.24832	0.281477
cv_mean	-4.88843	6.14761	2.11912	0.373318
anth_mean	-2.46187	3.93193	1.90267	0.297364
gdp_sd	-2.26913	3.93971	1.82792	0.27178
GloRiC_mean_IMP	-4.97027	5.45556	1.80278	0.319536
bio9_mean	-3.02627	4.72419	1.66426	0.274282
lat_mean	-2.00893	3.25542	1.43968	0.328512
scd_sd	1.9126	0.532181	1.36643	0.212835
lat_min	-0.279887	1.37761	0.840589	0.389868
gdgfgd0_sd_IMP	-1.14868	1.50238	0.528748	0.274926
scd_mean	-3.34849	3.00063	0.304917	0.219645
gdp_mean	-3.59022	2.96677	0.233308	0.271475
bio15_mean	-4.47584	3.43977	0.149826	0.304198
Habitat_IMPTer_Auq	0	0	0	0.0347767
Habitat_IMPFos_Ter	0	0	0	0.00814771
ReproductiveStrategy_IMPViv	0	0	0	0.00418907
bio18_mean	-2.03347	1.06767	-0.667897	0.297385
Habitat_IMPFos_Ter_Aqu	-0.941378	-0.229073	-0.86245	0.0426336
bio1_mean	-5.05691	2.0005	-1.2118	0.285131
fgd_mean_IMP	-4.00083	1.23868	-1.27373	0.248936
Habitat_IMPTer	-1.91214	-0.305331	-1.37212	0.0315259
bio14_mean	-2.19785	-0.539553	-1.50065	0.309875
swe_mean_IMP	-2.61277	-0.653733	-1.5676	0.257842
gdgfgd5_mean_IMP	-4.14249	0.285878	-2.01346	0.272271
Habitat_IMPTer_Aqu	-2.07167	-1.36982	-2.44711	0.0636039
Body_size_mm_IMP	-1.73816	-3.36848	-3.85988	0.282606

### Sheet: all_agree_orig
Predictor Variable	No	Yes	MeanDecreaseAccuracy	MeanDecreaseGini
lat_length	11.1084	11.6121	13.6217	0.236433		all agree model (original)
cv_sd	11.1391	11.9247	13.2723	0.218928		= 10 highest importance values (for each metric)
bio4_sd	11.1562	10.79	12.8777	0.197089
bio17_sd	10.9684	10.9878	12.6808	0.243458
shannon_sd	10.9293	10.5792	12.141	0.239147
bio16_sd	8.8386	9.52384	11.0538	0.180248
bio3_sd	8.55896	9.38854	11.0405	0.192135
lon_length	9.32307	8.8896	10.7494	0.185185
anth_sd_IMP	9.28791	8.70047	10.7468	0.167239
bio19_sd	8.61898	8.92168	10.5618	0.18972
bio11_sd	7.62453	8.78251	10.3786	0.187004
bio6_sd	8.75434	8.02321	10.1903	0.165565
bio13_sd	8.67013	8.39588	10.1898	0.202951
bio7_sd	9.41631	7.63607	10.0907	0.196386
bio12_sd	7.65705	8.43926	10.0204	0.203586
bio9_sd	8.42825	7.46446	9.66077	0.181786
bio1_sd	8.20783	7.30401	9.52414	0.158728
lat_min	6.75121	8.55591	9.44996	0.194819
bio18_sd	6.58665	8.46206	9.32961	0.165737
bio15_sd	8.44636	6.90599	9.30881	0.198897
GDEM_sd	9.10239	6.56291	9.18023	0.177765
gpw_sd_IMP	7.80995	7.49469	9.09739	0.169637
bio14_sd	7.67432	6.10658	8.3888	0.156632
bio5_sd	4.94024	7.57226	8.09879	0.133243
gsp_sd	6.81632	6.344	7.994	0.154473
bio8_sd	6.50121	5.92375	7.87544	0.165421
bio2_sd	7.025	5.35576	7.76283	0.110823
GloRiC_sd_IMP	7.97325	4.6217	7.67391	0.128682
gdgfgd10_sd_IMP	5.17409	6.10315	7.6361	0.114079
gdgfgd5_sd_IMP	6.98989	5.65683	7.31979	0.136854
gst_sd	7.39976	4.29803	7.13448	0.12641
Body_size_mm_IMP	3.72854	6.74014	6.86237	0.175986
GDEM_mean	5.40498	6.22921	6.51668	0.186472
bio5_mean	2.12577	7.13163	6.45508	0.139421
bio10_mean	2.86873	6.9154	6.45228	0.126597
npp_sd	4.90088	4.87642	6.41343	0.151507
scd_sd	4.57618	4.74996	6.12457	0.0811312
fl_risk_sd	4.67552	3.57112	5.62528	0.0607268
gsl_sd	3.47233	4.59443	5.62507	0.101275
fgd_sd_IMP	6.35404	3.33602	5.182	0.115388
bio10_sd	3.41191	3.81129	4.66158	0.116613
globCover_mean	1.73752	4.43476	4.64198	0.139144
bio2_mean	3.10961	3.82111	4.55812	0.10138
gst_mean	3.20224	3.40799	4.28784	0.114339
globCover_sd	2.16299	3.36913	3.88056	0.11302
bio7_mean	1.92036	3.51013	3.75809	0.101496
gdp_sd	5.04366	1.52784	3.71573	0.113448
kg2_sd	5.11391	0.783291	3.59277	0.0774034
lgd_sd_IMP	1.19161	2.87686	3.17844	0.0941859
bio18_mean	-0.435201	3.89976	2.85362	0.100541
scd_mean	-0.298939	3.44174	2.74169	0.0726692
npp_mean	-3.4941	4.84036	2.69023	0.0917281
lat_max	-1.30591	3.96501	2.65678	0.0706804
gsl_mean	-3.65579	4.35549	2.31972	0.0828829
lon_max	-0.00710185	3.0505	2.30904	0.117324
lon_mean	0.0716387	2.46765	2.30601	0.112693
lat_mean	0.645648	2.6103	2.14657	0.135432
gsp_mean	-1.69847	3.48507	2.06343	0.118273
bio14_mean	-2.38306	3.07633	1.89749	0.0673765
dr_events_sd_IMP	-0.671566	2.14399	1.54104	0.0390869
swe_mean_IMP	-1.88556	2.61259	1.47279	0.0565055
bio15_mean	-0.0649038	1.83959	1.3849	0.0610744
gdgfgd0_mean_IMP	1.07676	1.21809	1.35543	0.0774266
swe_sd_IMP	-2.61797	2.9264	1.19586	0.0560047
ReproductiveStrategy_IMPLar	-1.74475	1.98008	1.1323	0.0140811
gdgfgd0_sd_IMP	-3.50861	3.08795	0.949875	0.0534019
Habitat_IMPFos_Ter_Aqu	0	0.728101	0.651776	0.00557703
gpw_mean	-0.955289	1.29516	0.61517	0.0829237
bio3_mean	-0.929793	1.45535	0.550485	0.063174
kg2_mean	-3.76945	3.17885	0.495481	0.0536828
fgd_mean_IMP	1.51854	-0.222653	0.41184	0.11208
bio4_mean	0.34568	-0.0809745	0.31979	0.0994336
shannon_mean	-3.59386	1.93849	0.301413	0.0926921
bio1_mean	-1.16128	1.49699	0.263421	0.082813
bio11_mean	-4.24738	2.68995	0.233463	0.0788339
bio8_mean	-2.71982	1.96225	0.22299	0.0791073
gdp_mean	-0.0226774	0.624442	0.208625	0.0674531
anth_mean	-0.219313	0.465879	0.060154	0.110958
Habitat_IMPTer	0	0.100759	0.0428353	0.00172634
Habitat_IMPTer_Auq	0	0	0	0.0416217
Habitat_IMPFos_Aqu	1.00005	-0.648929	-0.104494	0.00410078
gdgfgd5_mean_IMP	-3.15492	1.2201	-0.176278	0.0954175
bio13_mean	-1.13288	0.432315	-0.180864	0.0678526
GloRiC_mean_IMP	-3.20956	1.5165	-0.300265	0.0657218
bio16_mean	-3.97882	1.69035	-0.340732	0.0811287
bio19_mean	-2.04167	0.664474	-0.582843	0.0858979
Habitat_IMPTer_Aqu	-2.70991	0.448504	-0.698763	0.0141567
cv_mean	-0.92859	-0.720361	-0.804126	0.102773
bio6_mean	-2.46305	0.409606	-0.922098	0.0702034
lon_min	-2.62006	0.263554	-1.3687	0.0941078
bio17_mean	-3.69849	0.129633	-1.54403	0.0735498
bio12_mean	-4.05831	-0.0611677	-1.56318	0.0791643
lgd_mean_IMP	-2.12053	-0.758331	-1.63702	0.0695609
dr_events_mean_IMP	-2.96645	-0.91943	-1.7568	0.0782874
gdgfgd10_mean_IMP	-3.81946	0.102077	-2.25039	0.0772937
bio9_mean	-3.4395	-1.41075	-3.63482	0.0822554

### Sheet: all_agree75
Predictor Variable	No	Yes	MeanDecreaseAccuracy	MeanDecreaseGini
cv_sd	15.635	16.4506	17.6911	0.38856		all agree model (|correlation| = 0.75)
shannon_sd	14.0961	15.7057	17.0061	0.425562		= 10 highest importance values (for each metric)
bio5_mean	6.13867	11.7133	12.1918	0.29451
bio8_mean	6.22394	10.8713	11.3561	0.223147
gdgfgd10_sd_IMP	6.36732	10.0793	11.2129	0.241109
lat_length	7.94768	8.45667	10.0883	0.300821
bio3_sd	5.56444	8.45636	9.43923	0.239695
globCover_mean	7.44797	7.68854	9.3671	0.322664
globCover_sd	8.17656	6.68399	9.17834	0.278014
bio19_sd	6.83944	7.06036	8.42116	0.226375
GDEM_sd	6.51783	5.14632	7.26504	0.215675
lgd_sd_IMP	5.62129	5.43951	7.11686	0.194807
lon_length	4.41012	5.66143	6.81025	0.225994
bio18_sd	5.00241	4.90216	6.57921	0.235166
bio4_sd	1.52954	6.96408	6.37	0.215631
Body_size_mm_IMP	4.34826	5.40924	6.34721	0.235564
bio15_sd	5.15264	4.19209	6.05966	0.284954
bio5_sd	2.94947	6.18077	6.02373	0.195156
lat_min	2.48048	5.80993	5.87694	0.268818
kg2_sd	7.33055	2.73695	5.86658	0.140583
bio9_sd	3.18126	5.02039	5.51748	0.235912
gst_mean	1.77968	5.29761	5.19666	0.199936
bio19_mean	0.904335	5.12786	5.11946	0.137337
bio2_sd	3.02592	4.17372	4.73025	0.19018
bio8_sd	4.08668	3.61528	4.72305	0.215388
anth_sd_IMP	4.04609	2.60402	4.24573	0.221181
GloRiC_sd_IMP	4.207	2.7412	4.19506	0.189396
dr_events_sd_IMP	1.48868	4.32781	4.13299	0.0831716
bio18_mean	0.170431	4.50051	3.99415	0.169186
lgd_mean_IMP	4.35966	2.52824	3.92603	0.230001
gst_sd	1.89245	3.24476	3.83034	0.173633
bio14_sd	3.54262	2.64172	3.64166	0.221954
gdgfgd0_sd_IMP	-0.30604	3.55387	2.87804	0.110291
lat_mean	0.128554	4.04439	2.83152	0.204311
Habitat_IMPTer	1.90478	1.95274	2.76419	0.00678165
Habitat_IMPFos_Aqu	1.46169	2.20022	2.68674	0.00502716
gdp_sd	1.9781	2.36344	2.62845	0.161198
fgd_sd_IMP	0.558074	2.62496	2.5948	0.14341
swe_sd_IMP	-0.452427	3.57665	2.50201	0.106589
gdgfgd5_sd_IMP	-2.00926	3.65638	2.38286	0.159005
gdgfgd0_mean_IMP	-0.105143	2.68953	2.3684	0.138259
swe_mean_IMP	-0.7364	2.90963	2.18655	0.126255
gdgfgd10_mean_IMP	0.122154	1.78871	1.61491	0.16971
Habitat_IMPFos_Ter_Aqu	2.15716	0.385945	1.51626	0.0088395
bio3_mean	-3.50311	3.91336	1.49311	0.116781
bio15_mean	-0.587741	1.14339	0.773807	0.112871
bio2_mean	-2.26493	2.12039	0.672336	0.154869
GDEM_mean	-3.59201	2.23069	0.141112	0.182344
Habitat_IMPTer_Auq	0	0	0	0.056272
ReproductiveStrategy_IMPLar	-2.70824	1.24342	-0.126177	0.0269022
bio9_mean	-2.54808	0.832168	-0.665171	0.158641
fgd_mean_IMP	-4.91103	1.81133	-0.725341	0.115405
Habitat_IMPTer_Aqu	-2.10267	0.354871	-0.766198	0.0245103
fl_risk_sd	-2.44173	0.293779	-1.16929	0.066616
gdp_mean	-3.32482	-0.119275	-1.70781	0.137288
dr_events_mean_IMP	-3.19172	0.0171578	-1.79058	0.124767
anth_mean	-3.50055	0.0912662	-1.84362	0.113445
cv_mean	-1.96635	-1.15482	-1.90108	0.192144
gdgfgd5_mean_IMP	-4.85729	-0.0146612	-2.37084	0.139598
shannon_mean	-0.991496	-2.34554	-2.54051	0.159702
GloRiC_mean_IMP	-5.5198	-1.06447	-3.40767	0.167901
gpw_mean	-3.49221	-2.37863	-3.63234	0.161785

### Sheet: all_agree85
Predictor Variable	No	Yes	MeanDecreaseAccuracy	MeanDecreaseGini
cv_sd	16.3442	17.5105	18.3926	0.367682		all agree model (|correlation| = 0.85)
shannon_sd	16.315	15.8514	17.6819	0.401377		= 10 highest importance values (for each metric)
gpw_sd_IMP	13.1346	12.5688	15.03	0.310277
lat_length	12.0452	12.0791	14.1601	0.296354
bio14_sd	11.3849	12.1493	14.1081	0.277805
GloRiC_sd_IMP	10.4725	10.3821	13.2248	0.21027
bio4_sd	8.20656	11.4511	12.4871	0.200945
anth_sd_IMP	9.35313	8.86914	11.483	0.198061
bio15_sd	8.3102	10.0491	11.4373	0.256417
gdgfgd5_sd_IMP	9.1161	9.12259	11.267	0.233976
bio3_sd	9.19134	9.20542	11.2168	0.266779
bio19_sd	7.73581	10.3519	10.8973	0.207961
lon_length	8.35259	9.9422	10.8515	0.229215
gdgfgd10_sd_IMP	8.24194	8.4153	10.3945	0.184725
globCover_mean	9.26137	7.96818	10.3504	0.265459
bio18_sd	8.50058	8.18191	10.1486	0.224956
bio8_sd	7.65898	8.35389	10.0549	0.214604
gsp_sd	7.51622	8.1286	9.63246	0.198947
gdp_sd	7.12608	7.78975	9.52426	0.181243
bio9_sd	6.90465	6.96211	8.50592	0.248279
bio5_sd	4.85277	8.15074	8.45384	0.173549
gst_sd	8.15319	5.25022	8.37619	0.186815
bio2_sd	4.41606	7.58997	7.8671	0.160496
globCover_sd	5.67044	5.73706	7.16745	0.18974
fgd_sd_IMP	6.24621	4.85595	6.85659	0.127645
GDEM_sd	6.49466	4.08887	6.63813	0.18715
kg2_mean	1.50042	6.58517	6.52722	0.156822
bio18_mean	3.73077	5.0046	6.13456	0.141084
npp_sd	1.72258	5.66932	5.7183	0.168416
bio13_mean	2.32107	5.31868	5.49824	0.135284
scd_sd	4.62713	3.60707	5.05226	0.0844145
lgd_sd_IMP	5.61124	2.82184	4.78815	0.156218
kg2_sd	5.65229	1.47206	4.74468	0.0843311
fl_risk_sd	3.58086	3.32736	4.65334	0.0487491
gsl_mean	-2.34301	5.66835	3.91549	0.105089
bio10_mean	-0.0976812	4.94427	3.88176	0.185689
bio15_mean	2.23095	3.50712	3.86755	0.106868
lat_mean	-3.38194	6.19662	3.7132	0.125079
bio8_mean	-1.11028	4.59871	3.50211	0.105188
Habitat_IMPFos_Aqu	0	2.80343	2.80718	0.0038736
gdgfgd0_mean_IMP	2.39553	1.15359	2.1545	0.128841
scd_mean	-2.24908	3.12718	2.00824	0.108744
Body_size_mm_IMP	1.0063	2.05662	1.81327	0.165621
Habitat_IMPTer	1.92491	1.03704	1.75576	0.00663374
bio19_mean	-1.1475	2.99963	1.71652	0.114668
Habitat_IMPFos_Ter_Aqu	1.69799	0.898191	1.61781	0.00570542
dr_events_sd_IMP	2.15207	0.246336	1.41237	0.0811221
bio3_mean	-0.86229	2.03857	1.33362	0.0851873
lat_min	-3.00216	2.81303	0.96056	0.188143
gdp_mean	-0.0542819	1.53465	0.810739	0.0937497
bio7_mean	-3.49326	2.90039	0.780869	0.0788469
bio1_mean	-4.02706	2.95147	0.478573	0.108033
Habitat_IMPTer_Aqu	-1.55175	0.913176	0.419133	0.0183702
swe_mean_IMP	-3.0865	2.34718	0.301465	0.0819662
gpw_mean	-0.752413	0.787469	0.262221	0.13442
shannon_mean	-0.770211	0.487604	0.199684	0.120924
gdgfgd0_sd_IMP	-4.88021	2.82858	0.154968	0.0728289
cv_mean	-1.40728	0.772242	0.0342106	0.132816
Habitat_IMPTer_Auq	0	0	0	0.0555177
lgd_mean_IMP	-1.68746	1.06214	-0.0279035	0.139484
gst_mean	-1.7322	0.443875	-0.17701	0.0959925
bio2_mean	-3.04972	1.53391	-0.192141	0.0908153
npp_mean	-4.34095	1.78551	-0.30639	0.115704
swe_sd_IMP	-2.41609	0.915136	-0.539423	0.0651335
GloRiC_mean_IMP	-4.60015	1.71458	-0.746812	0.0911736
fgd_mean_IMP	-0.671706	-1.03979	-0.886561	0.120459
GDEM_mean	-1.33703	-0.567622	-1.06706	0.134594
lon_min	-2.78495	0.146843	-1.29531	0.0932315
bio9_mean	-3.68049	-0.0176309	-1.57725	0.127402
ReproductiveStrategy_IMPLar	-2.31795	-1.07602	-1.74471	0.0169936
anth_mean	-4.86917	0.568519	-1.80356	0.0969072
gdgfgd5_mean_IMP	-3.84049	-0.299149	-1.83926	0.102912
gdgfgd10_mean_IMP	-4.77238	0.823036	-2.01328	0.0973986
bio14_mean	-3.8276	-0.645585	-2.32941	0.105299
dr_events_mean_IMP	-3.50827	-3.80193	-4.40478	0.0730985

### Sheet: all_agree90
Predictor Variable	No	Yes	MeanDecreaseAccuracy	MeanDecreaseGini
cv_sd	33.0383	37.5221	37.7135	1.65651		all agree model (|correlation| = 0.90)
shannon_sd	29.3008	35.3052	35.561	1.70533		= 10 highest importance values (for each metric)
anth_sd_IMP	27.9058	32.3962	34.4565	1.59137
lat_length	13.6709	23.3689	22.359	0.608719
gpw_sd_IMP	10.4944	15.3377	15.2492	0.465791
bio3_sd	6.64672	11.3953	11.5903	0.296398
bio15_sd	5.83838	11.1277	11.5649	0.305667
bio12_sd	6.47516	10.927	10.5496	0.249615
bio19_sd	6.80095	10.2523	9.97019	0.201559
lon_length	5.75625	9.29228	9.23255	0.161208
bio18_sd	5.01676	8.23262	7.82719	0.143623
GDEM_sd	1.43716	8.15668	7.51269	0.190218
lgd_sd_IMP	6.07883	4.57609	7.26151	0.223507
bio8_sd	3.2259	5.78629	5.82935	0.177822
GloRiC_sd_IMP	3.20925	5.33037	5.73511	0.137645
gdgfgd0_mean_IMP	2.45832	5.59243	5.66281	0.0539118
kg2_mean	1.08748	6.38752	5.60819	0.0555764
lat_min	-2.53448	7.72389	5.1998	0.223581
swe_mean_IMP	3.26607	3.65288	4.87238	0.052381
bio14_sd	3.169	3.84692	4.47546	0.145632
bio9_sd	3.28977	3.16296	4.07199	0.0236223
cv_mean	1.67324	4.00989	3.88457	0.116261
bio5_sd	1.41813	3.94136	3.61256	0.0181638
lgd_mean_IMP	4.76733	0.675486	3.45802	0.079881
bio4_sd	0.58367	3.81579	3.45628	0.0368153
gdgfgd10_sd_IMP	2.9358	2.56483	3.45478	0.0627373
gsp_sd	2.63678	2.77418	2.9927	0.0880369
bio2_sd	0.463024	3.5381	2.97453	0.0722993
kg2_sd	2.91166	-0.139228	2.7055	0.00363492
gdp_sd	3.57897	0.786538	2.43313	0.0564896
fl_risk_sd	2.69219	1.40375	2.38445	0.00659441
fgd_sd_IMP	-0.0623783	2.1706	2.34616	0.0151795
lat_mean	-2.55652	4.42017	2.31381	0.130474
scd_sd	0.613047	2.23315	2.3004	0.00463829
gst_sd	2.58764	1.34115	2.11654	0.0261185
Habitat_IMPFos_Ter_Aqu	0	1.40733	1.41019	0.00212317
bio15_mean	2.48928	0.036709	1.29677	0.0222353
npp_sd	-0.0600842	2.92182	1.20454	0.0112649
gdgfgd5_mean_IMP	0.52224	0.933303	0.892589	0.0110204
globCover_mean	0.942046	0.818775	0.877284	0.0884662
bio1_mean	0.481905	0.57113	0.739622	0.0186627
gdgfgd0_sd_IMP	-0.569661	0.916602	0.710383	0.013742
gsl_mean	-0.934689	1.18649	0.61192	0.00851674
bio1_sd	-0.197066	0.737521	0.576831	0.00979639
scd_mean	-1.89016	2.15193	0.573957	0.0041712
gst_mean	-2.46407	1.86992	0.526525	0.0824094
npp_mean	-1.47156	1.82988	0.37211	0.0131537
Habitat_IMPTer_Auq	0	0	0	0.0381715
Habitat_IMPTer_Aqu	-1.00005	0.477824	0	0.00106556
Habitat_IMPTer	0	0	0	0
bio3_mean	-1.09486	0.891551	-0.0328931	0.0155369
bio7_mean	-3.68196	2.18169	-0.0445911	0.107667
gdgfgd10_mean_IMP	-2.69328	1.10821	-0.181644	0.018267
bio9_mean	-0.814231	0.59344	-0.348369	0.0121105
bio13_mean	-0.999787	0.319822	-0.349495	0.0168094
bio10_mean	-3.24758	1.58211	-0.457836	0.104598
bio18_mean	-1.37374	0.129764	-0.705487	0.0325467
gdp_mean	2.30446	-2.27298	-0.764389	0.0290453
swe_sd_IMP	-0.970198	-1.44669	-0.85932	0.00543221
gdgfgd5_sd_IMP	-2.11996	-0.433466	-0.938806	0.0570444
shannon_mean	-1.01279	0.0377415	-0.993295	0.0458573
Habitat_IMPFos_Aqu	0	-1.00005	-1.00005	0.000438095
dr_events_sd_IMP	-0.544713	-0.984363	-1.04431	0.00868323
ReproductiveStrategy_IMPLar	-0.727626	-1.69048	-1.21053	0.00141238
GDEM_mean	-4.86137	0.431925	-1.29517	0.104513
GloRiC_mean_IMP	-1.54623	-1.34744	-1.52615	0.00811969
bio2_mean	-1.44516	-1.57676	-1.89892	0.0783368
globCover_sd	-0.818419	-1.93128	-1.98241	0.0245474
bio8_mean	-5.35201	3.66773	-2.07538	0.0269997
fgd_mean_IMP	0.669159	-3.45226	-2.08316	0.139859
lon_min	-2.9197	-0.143491	-2.33244	0.0869544
bio19_mean	-2.63308	-1.60321	-2.41066	0.0147469
gpw_mean	-2.90645	-1.45118	-2.47597	0.00750344
bio14_mean	-1.94204	-2.3885	-2.86478	0.00586889
anth_mean	-3.09461	-2.98165	-3.44671	0.112871
Body_size_mm_IMP	-2.50903	-3.82514	-4.20443	0.120605
dr_events_mean_IMP	-4.08294	-4.08602	-4.86934	0.0720725
