## Supplementary material for "Predicting genetic biodiversity in salamanders using geographic, climatic, and life history traits": Data S7

### Sheet: Data S7
	Data S7. Results of literature search for genetic lineages in recognized salamander species. Species classified as potentially containing hidden diversity in the final (majority_rules) consensus model are listed below. Taxonomic literature was evaluated using the AMNH nominclatural datadase Amphibian Species of the World (https://amphibiansoftheworld.amnh.org).
	Species: Recognized species name
	Pred Spec (mean): Mean number of lineages predicted by model(s)
	Literature Support: Was support for potentially hidden lineages present in the literature?
	Taxonomic Notes: Additional notes on nomenclature
	Data Type: Type of data used by supporting literature
	Source(s): Supporting literature reference(s)
Species	Pred Spec (mean)	Literature Support	Taxonomic Notes:	Data Type	Source(s)
Ambystoma laterale jeffersonianum complex	6	Hybridization		mt DNA	https://www.si.edu/object/siris_sil_543094
Ambystoma texanum	2	Hybridization		mt DNA, nuclear DNA	https://doi.org/10.1111/mec.12775
Aneides ferreus	5	No
Aneides flavipunctatus	6	Yes		mt DNA, nuclear DNA, morphology	https://www.ncbi.nlm.nih.gov/pmc/articles/PMC6679913/
Aneides lugubris	4	Yes		mt DNA, nuclear DNA	https://doi.org/10.1186/s12862-015-0524-9
Aneides vagrans	2	No
Batrachoseps attenuatus	5	Yes		mt DNA, nuclear DNA	https://doi.org/10.1111/j.1365-294X.2007.03527.x	https://doi.org/10.1016/j.ympev.2013.11.002
Batrachuperus karlschmidti	6	Unclear	Potentially a population of B. tibetanus	mt DNA	https://doi.org/10.1643/0045-8511(2001)001[1100:GDOEBC]2.0.CO;2
Batrachuperus londongensis	3	Yes		mt DNA	https://doi.org/10.1643/0045-8511(2001)001[1100:GDOEBC]2.0.CO;2
Batrachuperus pinchonii	7	Yes		mt DNA	https://doi.org/10.1643/0045-8511(2001)001[1100:GDOEBC]2.0.CO;2
Batrachuperus taibaiensis	6	Unclear	Potentially a population of B. tibetanus	mt DNA	https://www.nhbs.com/amphibians-of-china-volume-1-book
Batrachuperus tibetanus	11	Yes		mt DNA	https://doi.org/10.1643/0045-8511(2001)001[1100:GDOEBC]2.0.CO;2
Batrachuperus yenyuanensis	4	Yes		mt DNA, nuclear DNA, morphology	https://doi.org/10.1111/j.1365-294X.2007.03681.x
Bolitoglossa medemi	2	No
Bolitoglossa porrasorum	10	Yes		mt DNA	https://www.academia.edu/30700341/Amphibians_of_the_Cordillera_Nombre_de_Dios_Honduras_COI_barcoding_suggests_underestimated_taxonomic_richness_in_a_threatened_endemic_fauna
Bolitoglossa rufescens	3	Yes		mt DNA, nuclear DNA	https://bmcecolevol.biomedcentral.com/articles/10.1186/1471-2148-12-255	https://doi.org/10.1111/jzs.12151
Bolitoglossa taylori	3	No
Desmognathus fuscus	5	Yes		mt DNA, nuclear DNA	https://doi.org/10.1016/j.ympev.2020.106751	https://doi.org/10.1002/ece3.8574
Desmognathus monticola	4	Yes		mt DNA, nuclear DNA	https://doi.org/10.1002/ece3.8574
Desmognathus ochrophaeus	2	No
Desmognathus quadramaculatus	3	Yes		mt DNA, nuclear DNA	https://doi.org/10.1002/ece3.8574
Ensatina eschscholtzii	79	Ring Species		mt DNA	https://doi.org/10.1643/OT-14-176
Eurycea cirrigera	5	Yes		mt DNA, nuclear DNA	https://doi.org/10.1655/0018-0831-76.4.423	https://doi.org/10.1111/j.1365-294x.2005.02757.x
Eurycea guttolineata	2	No
Gyrinophilus porphyriticus	3	Yes		mt DNA, nuclear DNA, morphology	https://doi.org/10.1111/evo.12274	https://www.jstor.org/stable/3893101
Hemidactylium scutatum	3	Yes		mt DNA	https://doi.org/10.1111/jbi.12679
Hynobius fuca	3	No
Hynobius leechii	3	Yes		mt DNA	https://doi.org/10.1007%2Fs10059-011-0014-x
Hynobius tsuensis	2	Yes		nuclear DNA	https://doi.org/10.5358/hsj.41.125
Ichthyosaura alpestris	7	Yes	Taxonomy controversial (see: https://amphibiansoftheworld.amnh.org/Amphibia/Caudata/Salamandridae/Pleurodelinae/Ichthyosaura/Ichthyosaura-alpestris)	mt DNA	https://doi.org/10.17109/AZH.67.2.177.2021
Lissotriton vulgaris	3	Yes		genome (SNPs)	https://doi.org/10.1002/ece3.10478	https://dx.doi.org/10.1016/j.ympev.2017.08.003
Mertensiella caucasica	7	Yes		mt DNA	https://www.thebhs.org/publications/the-herpetological-journal/volume-18-number-3-july-2008/527-06-ecological-divergence-between-two-evolutionary-lineages-of-the-caucasian-salamander-evidence-from-gis-analysis/file
Notophthalmus viridescens	2	No
Ommatotriton nesterovi	7	No
Ommatotriton ophryticus	7	No
Ommatotriton vittatus	7	No
Onychodactylus japonicus	2	Yes		mt DNA, allozymes	https://doi.org/10.1016/j.ympev.2008.07.016	https://doi.org/10.11646/zootaxa.3693.4.2
Plethodon cinereus	4	Unclear		mt DNA, nuclear DNA	http://dx.doi.org/10.1655/Herpetologica-D-19-00045
Plethodon fourchensis	6	Yes		mt DNA, nuclear DNA, morphology	https://doi: 10.1111/j.1365-294X.2009.04164.x	https://doi.org/10.1655/HERPETOLOGICA-D-11-00023.1
Plethodon montanus	4	No
Plethodon ouachitae	27	Yes		mt DNA, nuclear DNA, morphology	http://dx.doi.org/10.1111/j.1365-294X.2008.03998.x	https://doi.org/10.1655/HERPETOLOGICA-D-11-00023.1
Plethodon serratus	5	Yes		mt DNA	https://doi.org/10.1007/s10682-015-9794-3
Plethodon shermani	3	Unclear			https://amphibiansoftheworld.amnh.org/Amphibia/Caudata/Plethodontidae/Plethodontinae/Plethodon/Plethodon-shermani
Plethodon wehrlei	3	Yes		mt DNA, nuclear DNA	https://doi.org/10.1016/j.ympev.2011.12.018
Pleurodeles waltl	2	No
Pseudotriton ruber	3	No
Salamandra salamandra	4	Yes		genome (SNPs)	http://dx.doi.org/10.1163/15685381-bja10010	https://doi.org/10.1016/j.ympev.2020.107063
Salamandrella keyserlingii	2	Yes		mt DNA	https://doi.org/10.1016/j.ympev.2010.04.005
Salamandrella schrenckii	5	Unclear			https://amphibiansoftheworld.amnh.org/Amphibia/Caudata/Hynobiidae/Hynobiinae/Salamandrella/Salamandrella-tridactyla
Triturus carnifex	2	Hybridization		mt DNA, nuclear DNA	https://doi.org/10.1111/bij.12358	https://hdl.handle.net/1887/3223068
Triturus cristatus	3	Hybridization		mt DNA, nuclear DNA	https://doi.org/10.1111/bij.12358	https://hdl.handle.net/1887/3223068
